# Genetic networks underlying natural variation in basal and induced activity levels in *Drosophila melanogaster*

**DOI:** 10.1101/444380

**Authors:** Louis P. Watanabe, Cameron Gordon, Mina Y. Momeni, Nicole C. Riddle

## Abstract

Exercise is recommended by health professionals across the globe as part of a healthy lifestyle to prevent and/or treat the consequences of obesity. While overall, the health benefits of exercise and an active lifestyle are well understood, very little is known about how genetics impacts an individual’s inclination for and response to exercise. To address this knowledge gap, we investigated the genetic architecture underlying natural variation in activity levels in the model system *Drosophila melanogaster*. Activity levels were assayed in the Drosophila Genetics Reference Panel 2 fly strains at baseline and in response to a gentle exercise treatment using the Rotational Exercise Quantification System. We found significant, sex-dependent variation in both activity measures and identified over 100 genes that contribute to basal and induced exercise activity levels. This gene set was enriched for genes with functions in the central nervous system and in neuromuscular junctions and included several candidate genes with known activity phenotypes such as flightlessness or uncoordinated movement. Interestingly, there were also several chromatin proteins among the candidate genes, two of which were validated and shown to impact activity levels. Thus, the study described here reveals the complex genetic architecture controlling basal and exercise-induced activity levels in *D. melanogaster* and provides a resource for exercise biologists.
