## Supplemental Table S1 for "Genetic networks underlying natural variation in basal and induced activity levels in *Drosophila melanogaster*"

### Sheet: Stock list
Gene	Genotype	Bloomington Stock Number(s)
Jarid2	y[1] sc[*] v[1]; P{y[+t7.7] v[+t1.8]=TRiP.HMS00679}attP2	32891
Su(z)2	y[1] sc[*] v[1] sev[21]; P{y[+t7.7] v[+t1.8]=TRiP.HMS00281}attP2/TM3, Sb[1]	33403
Muscle driver	P{w[+mC]=UAS-Dcr-2.D}1, w[1118]; P{w[+mC]=GAL4-Mef2.R}R1	25756
CNS driver	P{w[+mW.hs]=GawB}elav[C155] w[1118]; P{w[+mC]=UAS-Dcr-2.D}2	25750
