## Supplemental Table S5 for "Genetic networks underlying natural variation in basal and induced activity levels in *Drosophila melanogaster*"

### Sheet: Table S3_GO
GO cellular component complete	Drosophila melanogaster - REFLIST (13757)	Expected	Over/Under	Fold Enrichment	Raw P-Value	FDR
axonal growth cone (GO:0044295)	13	0.11	+	26.24	0.000333	0.0302
lateral plasma membrane (GO:0016328)	17	0.15	+	20.06	0.000661	0.0494
plasma membrane receptor complex (GO:0098802)	41	0.36	+	11.09	0.000622	0.0493
ion channel complex (GO:0034702)	69	0.61	+	9.89	4.78e-05	0.0101
axon part (GO:0033267)	77	0.68	+	8.86	8.47e-05	0.0134
transmembrane transporter complex (GO:1902495)	85	0.75	+	8.03	0.000141	0.0163
neuromuscular junction (GO:0031594)	73	0.64	+	7.79	0.000589	0.0498
transporter complex (GO:1990351)	93	0.82	+	7.34	0.000224	0.0237
integral component of plasma membrane (GO:0005887)	476	4.19	+	4.3	2.65e-07	0.000112
intrinsic component of plasma membrane (GO:0031226)	489	4.3	+	4.19	3.88e-07	0.000123
plasma membrane part (GO:0044459)	762	6.7	+	3.43	2.49e-07	0.000158
plasma membrane (GO:0005886)	1147	10.09	+	2.87	2.07e-07	0.000263
cell periphery (GO:0071944)	1289	11.34	+	2.65	6.91e-07	0.000175
integral component of membrane (GO:0016021)	1464	12.88	+	2.17	8.11e-05	0.0147
intrinsic component of membrane (GO:0031224)	1484	13.05	+	2.15	9.58e-05	0.0135
membrane part (GO:0044425)	1993	17.53	+	1.94	0.00013	0.0165
membrane (GO:0016020)	2611	22.97	+	1.74	0.000262	0.0256
GO biological process complete	Drosophila melanogaster - REFLIST (13757)	Expected	Over/Under	Fold Enrichment	Raw P-Value	FDR
neuron recognition (GO:0008038)	106	0.93	+	7.51	5.79e-05	0.0239
cell recognition (GO:0008037)	111	0.98	+	7.17	7.63e-05	0.0283
chemical synaptic transmission (GO:0007268)	198	1.74	+	5.17	8.2e-05	0.029
trans-synaptic signaling (GO:0099537)	198	1.74	+	5.17	8.2e-05	0.0277
anterograde trans-synaptic signaling (GO:0098916)	198	1.74	+	5.17	8.2e-05	0.0265
synaptic signaling (GO:0099536)	199	1.75	+	5.14	8.51e-05	0.0263
axon development (GO:0061564)	313	2.75	+	4.72	5.25e-06	0.0195
chemotaxis (GO:0006935)	271	2.38	+	4.61	3.54e-05	0.0188
axon guidance (GO:0007411)	249	2.19	+	4.57	8.86e-05	0.0263
axonogenesis (GO:0007409)	302	2.66	+	4.52	1.89e-05	0.014
neuron projection guidance (GO:0097485)	258	2.27	+	4.41	0.000117	0.0311
taxis (GO:0042330)	332	2.92	+	4.11	4.61e-05	0.0214
cell morphogenesis involved in neuron differentiation (GO:0048667)	448	3.94	+	3.81	1.19e-05	0.011
cell-cell signaling (GO:0007267)	492	4.33	+	3.7	8.45e-06	0.0104
neuron projection development (GO:0031175)	561	4.93	+	3.65	2.62e-06	0.0194
neuron projection morphogenesis (GO:0048812)	542	4.77	+	3.57	6.84e-06	0.0169
cell projection morphogenesis (GO:0048858)	543	4.78	+	3.56	7e-06	0.013
plasma membrane bounded cell projection morphogenesis (GO:0120039)	543	4.78	+	3.56	7e-06	0.0104
cell part morphogenesis (GO:0032990)	552	4.86	+	3.5	8.63e-06	0.00915
cell morphogenesis involved in differentiation (GO:0000904)	496	4.36	+	3.44	3.75e-05	0.0185
neuron development (GO:0048666)	698	6.14	+	3.09	1.35e-05	0.0111
plasma membrane bounded cell projection organization (GO:0120036)	722	6.35	+	2.99	2.13e-05	0.0144
cell morphogenesis (GO:0000902)	647	5.69	+	2.99	6.18e-05	0.0241
cell projection organization (GO:0030030)	729	6.41	+	2.96	2.43e-05	0.015
behavior (GO:0007610)	618	5.44	+	2.94	0.000122	0.0313
neuron differentiation (GO:0030182)	800	7.04	+	2.84	2.59e-05	0.0148
cellular component morphogenesis (GO:0032989)	768	6.75	+	2.66	0.000153	0.0378
generation of neurons (GO:0048699)	951	8.36	+	2.51	9.29e-05	0.0265
nervous system development (GO:0007399)	1165	10.25	+	2.44	4.68e-05	0.0204
system development (GO:0048731)	1791	15.75	+	2.03	0.000108	0.0297
